# Viral load-driven systemic immune exhaustion is an enabler of antibody breadth in HIV infection

**DOI:** 10.64898/2026.06.05.730519

**Authors:** Izumi de los Rios Kobara, Uma M Mangalanathan, Soneida Deline-Caballero, Kassandra Pinedo, Mikayla Stabile, Camilo Espinosa Bernal, Hannah L. Itell, Vrasha Chohan, R. Scott McClelland, Kishorchandra Mandaliya, Julie Overbaugh, Catherine A. Blish

## Abstract

A broadly neutralizing response to a human immunodeficiency virus (HIV) vaccine is a major goal of the field, yet the determinants of antibody breadth remain poorly defined. Antibody responses to HIV evolve over years of infection, developing unusual features such as high mutation rates in the subset of individuals that acquire breadth. Using single-cell RNA sequencing, single-cell proteomics, and plasma neutralization assays in a longitudinal Kenyan cohort of treatment-naive women living with HIV, we identify systems-level immune correlates of antibody breadth. Broad and narrow neutralizers diverge *early* in infection along a viral load-driven axis with broad neutralizers exhibiting greater viral loads and CD4 T cell decline; concurrently, NK cells, CD8 T cells, and monocytes, broad neutralizers displayed greater magnitude of immune activation in early infection, followed by exhaustion in late infection. This functional decline may dampen NK cell-mediated pruning of T follicular helper cells, creating a permissive environment for sustained germinal center activity and antibody maturation. Narrow neutralizers, by contrast, maintain functional cellular immunity but lack the antigenic pressure and permissive exhaustive state associated with breadth. Together, these findings suggest that antibody breadth in HIV infection reflects failed viral control rather than a successful antiviral response with implications for vaccination and cure strategies that must balance cellular and humoral immunity.
