## Supplementary material for "Viral load-driven systemic immune exhaustion is an enabler of antibody breadth in HIV infection": Table 2

### Sheet: Sheet 1
Patient ID	Q461.d1	SF162	Q842.d16	DU156.12	Q435.100M.a4	Q461.E2	Q23	Q406.70M.f3	Q259.d2.d26	Q769.b9	Score	PC1	PC2	Breadth
QA028	3200	3200	1600	400	133.33	50	66.67	50	50	50	5	3.20665	3.265	Narrow
QA261	3200	400	1066.67	400	116.67	50	50	50	50	50	5	1.44134	2.21121	Narrow
QA281	666.67	100	200	533.33	83.33	50	50	50	50	50	4	-0.608759	0.758328	Broad
QA284	666.67	200	200	400	50	66.67	100	266.67	75	116.67	7	-0.134433	-1.34231	Narrow
QA443	2666.67	3200	400	133.33	133.33	50	133.33	166.67	166.67	50	8	2.66626	0.209235	Narrow
QA520	2666.67	1066.67	333.33	100	100	66.67	266.67	333.33	66.67	50	7	2.08912	-1.20879	Narrow
QA842	3200	3200	800	100	100	50	400	50	50	50	6	3.35355	0.497083	Narrow
QB212	266.67	266.67	100	50	50	66.67	50	66.67	50	50	3	-1.5413	-0.890721	Broad
QB461	3200	2133.33	666.67	100	133.33	133.33	66.67	50	50	50	6	1.26063	1.89571	Narrow
QB680	800	1066.67	333.33	100	83.33	100	50	50	50	66.67	5	-0.723735	0.229067	Broad
QB879	100	50	50	50	50	83.33	50	50	50	50	1	-1.84497	-0.893849	Broad
QC322	466.67	83.33	83.33	50	50	50	50	50	50	50	1	-1.53508	-0.849051	Broad
QC344	200	266.67	100	100	166.67	116.67	66.67	50	50	50	6	-0.954951	1.09902	Broad
QC370	333.33	666.67	233.33	133.33	100	116.67	100	100	50	266.67	9	-1.01806	-0.322559	Narrow
QC594	66.67	100	100	100	66.67	100	50	50	50	50	4	-1.69316	-0.468852	Broad
QC805	1333.33	933.33	266.67	133.33	100	50	50	50	50	50	5	-0.289233	0.520947	Broad
QC859	1600	266.67	166.67	133.33	100	116.67	83.33	50	50	50	6	-0.621026	0.396143	Broad
QD224	333.33	400	133.33	133.33	66.67	133.33	100	66.67	50	50	6	-1.25344	-0.453357	Broad
QD370	266.67	100	66.67	200	66.67	66.67	100	50	50	50	4	-1.20113	-0.4667	Broad
QD774	2666.67	666.67	1333.33	200	100	133.33	133.33	133.33	50	50	8	1.58268	1.22908	Narrow
QD834	133.33	100	133.33	133.33	83.33	333.33	50	50	50	50	5	-2.3138	0.271851	Broad
QF815	600	1066.67	333.33	133.33	100	166.67	66.67	66.67	50	50	6	-0.756307	0.525587	Broad
QG658	266.67	2666.67	100	133.33	66.67	50	66.67	50	50	50	4	-0.354748	-0.112755	Broad
QH106	466.67	166.67	166.67	100	100	83.33	50	50	50	50	5	-1.18039	0.154833	Broad
QH301	1600	100	83.33	50	66.67	83.33	50	50	50	50	2	-1.08878	-0.327798	Broad
QH381	2400	1600	666.67	133.33	50	50	333.33	533.33	400	50	7	4.68065	-4.87015	Narrow
QH646	266.67	666.67	100	83.33	50	66.67	50	133.33	50	50	4	-1.16758	-1.0562	Broad
