## Supplementary material for "Viral load-driven systemic immune exhaustion is an enabler of antibody breadth in HIV infection": Table 3

### Sheet: Early v Late
celltype.l1	Early	Late	freq_diff	p_value	overall_freq
B	0.0892346	0.0611297	-0.0281049	0.125817	0.0789232
CD4 T	0.325247	0.191361	-0.133886	0.0547218	0.25524
CD8 T	0.206836	0.356493	0.149657	0.0325577	0.333745
DC	0.0367786	0.03814	0.00136144	0.851471	0.0510902
Monocyte	0.0233897	0.0151372	-0.00825248	0.798441	0.0456192
NK	0.111793	0.0745397	-0.0372533	0.0122375	0.0949187
cTfh	0.0272629	0.0200679	-0.00719497	0.0593928	0.0266911
dnT	0.113767	0.119022	0.00525508	0.38379	0.113772

### Sheet: Late-Broad v Narrow
celltype.l1	Broad	Narrow	freq_diff	p_value	overall_freq
B	0.0448957	0.0779407	0.033045	0.0675991	0.0759757
CD4 T	0.169853	0.222229	0.0523763	0.761826	0.212248
CD8 T	0.412357	0.328583	-0.0837745	0.315417	0.39117
DC	0.0358678	0.0634602	0.0275925	0.408245	0.0565996
Monocyte	0.0134197	0.0151372	0.00171744	0.89675	0.0407257
NK	0.0884941	0.059524	-0.0289701	0.203071	0.076115
cTfh	0.0181837	0.0202586	0.00207492	0.459756	0.0204755
dnT	0.10546	0.132107	0.0266472	0.359934	0.12669

### Sheet: Early-Broad v Narrow
celltype.l1	Broad	Narrow	freq_diff	p_value	overall_freq
B	0.0878898	0.0905794	0.00268963	0.918182	0.0840209
CD4 T	0.276695	0.353913	0.0772183	0.0548951	0.329596
CD8 T	0.20939	0.197904	-0.0114865	1	0.234428
DC	0.0889855	0.0203531	-0.0686324	0.0229021	0.0415618
Monocyte	0.0375258	0.0111486	-0.0263772	0.299126	0.0540825
NK	0.17775	0.104003	-0.0737472	0.0311189	0.12744
cTfh	0.0253974	0.0275538	0.00215641	0.173776	0.0374409
dnT	0.121365	0.106168	-0.0151968	0.837063	0.0914297
