## Supplementary material for "Viral load-driven systemic immune exhaustion is an enabler of antibody breadth in HIV infection": Table 5

### Sheet: Late
feature	modality	rank	Cell Type	feature_clean	beta_M0	beta_M1	beta_M2	estimate	pct_mod_M1	pct_mod_M2	g_obs	ci_lo	ci_hi
PERFORIN_NK	Protein	1	NK	PERFORIN	-1.54758	-1.52752	-1.3138	-1.54758	1.29631	15.1065	-1.32282	-2.59653	-0.662456
CD16_CD8T	Protein	2	CD8T	CD16	2.80517	2.43	2.1822	2.80517	-13.3743	-22.2078	1.80162	1.04569	3.7245
CCR7-CD197_Monocyte	Protein	3	Monocyte	CCR7-CD197	-1.61512	-1.40335	-2.14685	-1.61512	13.1115	-32.922	-1.57368	-3.66092	-0.687095
CCR6_Monocyte	Protein	4	Monocyte	CCR6	-1.75013	-2.61719	-1.68885	-1.75013	-49.543	3.50129	-1.2746	-2.4076	-0.674982
CXCR3-CD183_DC	Protein	5	DC	CXCR3-CD183	-1.59238	-2.64113	-1.93587	-1.59238	-65.8609	-21.5711	-1.5882	-3.50235	-0.750102
CCR6_DC	Protein	6	DC	CCR6	-1.77521	-1.7218	-1.28283	-1.77521	3.00875	27.7364	-1.4513	-2.787	-0.758775
HLA-DRB1_CD8T	RNA	1	CD8T	HLA-DRB1	1.76045	1.54206	1.85541	1.76045	-12.4051	5.39445	1.68288	0.743799	3.95589
CD79A_B	RNA	2	B	CD79A	3.48334	7.17768	3.90264	3.48334	106.057	12.0371	1.62603	1.0922	2.65718
NKG7_B	RNA	3	B	NKG7	-3.03498	-2.84741	-2.12064	-3.03498	6.18026	30.1266	-2.15843	-3.53742	-1.4625
IGHV1-46*03_freq_heavy	BCR	1	Heavy Chain	IGHV1-46*03	1.33755	1.09716	0.936808	1.33755	-17.9725	-29.961	1.22316	0.509069	2.52533
IGHV3-48*01_freq_heavy	BCR	2	Heavy Chain	IGHV3-48*01	1.68408	1.48313	1.269	1.68408	-11.9324	-24.6471	1.65008	0.721732	4.19399
IGHV3-7*04_freq_heavy	BCR	3	Heavy Chain	IGHV3-7*04	1.44706	1.25382	1.15277	1.44706	-13.3537	-20.3371	1.22428	0.509069	2.63458
IGHD3-10*01_freq_heavy	BCR	4	Heavy Chain	IGHD3-10*01	2.26268	2.09993	1.73565	2.26268	-7.19289	-23.2925	2.06776	1.25041	3.85801
IGKJ2*02_freq_light	BCR	5	Light Chain	IGKJ2*02	1.4293	1.37087	1.03762	1.4293	-4.08737	-27.4034	1.25808	0.476415	2.88924
lgpvln	Clinical	1	Clinical and Demographic	Log(Viral Load)	0.446577	0.411321		0.446577	-7.89483		0.487765	-0.439709	1.25903
cd4	Clinical	2	Clinical and Demographic	Clinical CD4 Count	-1.05013	-1.08517		-1.05013	-3.33649		-0.806997	-1.6442	-0.0812968
bvscore	Clinical	3	Clinical and Demographic	Nugent Score	0.49429	0.412925	0.0214599	0.49429	-16.461	-95.6584	0.496646	-0.383485	1.60818
number.pregnancies.enroll	Clinical	4	Clinical and Demographic	Pregnancies at Enrollment	0.630014			0.630014			0.660357	-0.229903	2.64169

### Sheet: Early
feature	modality	rank	Cell Type	feature_clean	beta_M0	beta_M1	beta_M2	estimate	pct_mod_M1	pct_mod_M2	g_obs	ci_lo	ci_hi
CD38_NK	Protein	1	NK	CD38	3.54481	2.94687	2.47109	3.54481	-16.8681	-30.2899	1.95809	1.35317	3.69677
CD40L_CD4T	Protein	2	CD4T	CD40L	1.88547	1.95385	2.76726	1.88547	3.62641	46.7673	1.64826	0.812568	3.35342
GRANZYME-B_CD4T	Protein	3	CD4T	GRANZYME-B	1.91206	1.23144	2.36682	1.91206	-35.5962	23.7833	1.51298	0.870702	3.01355
GRANZYME-B_CD8T	Protein	4	CD8T	GRANZYME-B	3.1802	3.21679	2.45588	3.1802	1.15058	-22.776	1.82789	1.25054	3.05435
APOBEC3A_Monocyte	RNA	1	Monocyte	APOBEC3A	1.57769	1.71663	3.32979	1.57769	8.80681	111.055	1.33598	0.519207	2.9803
IFITM3_Monocyte	RNA	2	Monocyte	IFITM3	1.27742	2.33702	2.39383	1.27742	82.9488	87.3964	1.28796	0.464825	2.91186
SAT1_Monocyte	RNA	3	Monocyte	SAT1	1.52093	1.90488	1.92548	1.52093	25.2448	26.5994	1.30609	0.514597	2.66858
SAT1_B	RNA	4	B	SAT1	1.14014	1.69104	1.36712	1.14014	48.3195	19.9089	1.1547	0.327977	2.82137
TYROBP_DC	RNA	5	DC	TYROBP	1.76443	2.35658	2.36904	1.76443	33.5605	34.2664	1.57835	0.853533	2.90242
IGHV1-58*02_freq_heavy	BCR	1	Heavy Chain	IGHV1-58*02	1.09301	0.994813	0.641294	1.09301	-8.98428	-41.3278	1.12075	0.545858	2.87587
IGHV1-8*03_freq_heavy	BCR	2	Heavy Chain	IGHV1-8*03	1.08779	0.877807	0.646542	1.08779	-19.3035	-40.5637	1.15281	0.545858	2.11372
IGHV4-39*07_freq_heavy	BCR	3	Heavy Chain	IGHV4-39*07	-1.36121	-1.23434	-1.27426	-1.36121	9.32004	6.38773	-1.25394	-2.71007	-0.44963
IGHJ6*02_freq_heavy	BCR	4	Heavy Chain	IGHJ6*02	1.24399	0.509698	0.376725	1.24399	-59.0271	-69.7163	1.30122	0.337023	3.75201
IGKV2-30*01_freq_light	BCR	5	Light Chain	IGKV2-30*01	1.37213	1.33211	1.02636	1.37213	-2.91695	-25.1998	1.26682	0.518797	3.03172
IGLV8-61*01_freq_light	BCR	6	Light Chain	IGLV8-61*01	1.58663	1.2968	1.51968	1.58663	-18.2668	-4.2196	1.5074	0.638741	3.01778
IGKJ5*01_freq_light	BCR	7	Light Chain	IGKJ5*01	2.15744	1.86194	1.47128	2.15744	-13.6967	-31.8044	1.4357	0.880052	2.5328
age	Clinical	1	Clinical and Demographic	Age	1.3041			1.3041			1.28807	0.358307	3.04729
lgpvln	Clinical	2	Clinical and Demographic	Log(Viral Load)	0.62197	0.725253		0.62197	16.6057		0.635652	-0.264224	2.12379
number.pregnancies.enroll	Clinical	3	Clinical and Demographic	Pregnancies at Enrollment	1.99944			1.99944			1.52686	0.884409	3.06059
