## Supplementary material for "Viral load-driven systemic immune exhaustion is an enabler of antibody breadth in HIV infection": Table 6

### Sheet: NK
set.name	breadth_timepoint	p.adj	prop.genes
enriched in T cells (I) (M7.0)	Narrow_Early	3.08517e-06	0.0847458
T cell activation (II) (M7.3)	Narrow_Early	4.38017e-06	0.137931
T cell activation and signaling (M5.1)	Narrow_Early	0.00010783	0.136364
T cell surface signature (S0)	Narrow_Early	0.000120303	0.12
T cell activation (I) (M7.1)	Narrow_Early	0.00079338	0.06
T cell surface, activation (M36)	Narrow_Early	0.00111323	0.166667
CD4 T cell surface signature Th2-stimulated (S7)	Narrow_Early	0.00111323	0.166667
T cell differentiation (Th2) (M19)	Narrow_Early	0.00176256	0.125
regulation of antigen presentation and immune response (M5.0)	Narrow_Early	0.00177561	0.0375
T & B cell development, activation (M62.0)	Narrow_Early	0.00763118	0.0540541
enriched in NK cells (I) (M7.2)	Broad_Early	2.34418e-12	0.333333
leukocyte differentiation (M160)	Broad_Early	1.00567e-11	0.625
chemokines and inflammatory molecules in myeloid cells (M86.0)	Broad_Early	1.7965e-09	0.5
myeloid, dendritic cell activation via NFkB (I) (M43.0)	Broad_Early	4.12221e-09	0.571429
putative targets of PAX3 (M89.1)	Broad_Early	6.5114e-09	0.7
enriched in T cells (I) (M7.0)	Broad_Early	9.4685e-08	0.20339
myeloid, dendritic cell activation via NFkB (II) (M43.1)	Broad_Early	1.23319e-07	0.5
T cell activation (I) (M7.1)	Broad_Early	1.6589e-06	0.2
AP-1 transcription factor network (M20)	Broad_Early	3.45975e-06	0.428571
signaling in T cells (I) (M35.0)	Broad_Early	3.45975e-06	0.428571
signaling in T cells (I) (M35.0)	Narrow_Late	1.80303e-07	0.285714
growth factor induced, enriched in nuclear receptor subfamily 4 (M94)	Narrow_Late	1.1528e-05	0.272727
AP-1 transcription factor network (M20)	Narrow_Late	1.69052e-05	0.214286
RIG-1 like receptor signaling (M68)	Narrow_Late	0.000830295	0.222222
putative targets of PAX3 (M89.1)	Narrow_Late	0.000830295	0.2
cell cycle and growth arrest (M31)	Narrow_Late	0.000830295	0.181818
signaling in T cells (II) (M35.1)	Narrow_Late	0.000830295	0.181818
proinflammatory dendritic cell, myeloid cell response (M86.1)	Narrow_Late	0.000871042	0.166667
putative targets of PAX3 (M89.0)	Narrow_Late	0.00122853	0.133333
leukocyte differentiation (M160)	Narrow_Late	0.00126251	0.125
T cell activation (I) (M7.1)	Broad_Late	6.9456e-10	0.32
enriched in T cells (I) (M7.0)	Broad_Late	6.9456e-10	0.288136
regulation of antigen presentation and immune response (M5.0)	Broad_Late	8.08748e-08	0.2125
enriched in NK cells (III) (M157)	Broad_Late	8.08748e-08	0.615385
platelet activation (II) (M32.1)	Broad_Late	4.08603e-07	0.428571
MHC-TLR7-TLR8 cluster (M146)	Broad_Late	4.91132e-07	0.5
type I interferon response (M127)	Broad_Late	7.21761e-07	0.583333
innate antiviral response (M150)	Broad_Late	7.21761e-07	0.583333
enriched in NK cells (I) (M7.2)	Broad_Late	4.58828e-06	0.244444
chemokines and inflammatory molecules in myeloid cells (M86.0)	Broad_Late	1.93104e-05	0.388889

### Sheet: CD4 T
set.name	breadth_timepoint	p.adj	prop.genes
enriched in antigen presentation (III) (M95.1)	Narrow_Early	7.34733e-05	0.25
enriched in antigen presentation (II) (M95.0)	Narrow_Early	0.000188078	0.15
T cell activation (I) (M7.1)	Narrow_Early	0.00206043	0.06
T cell activation (IV) (M52)	Narrow_Early	0.00318293	0.153846
MHC-TLR7-TLR8 cluster (M146)	Narrow_Early	0.00390149	0.125
cell adhesion (GO) (M117)	Narrow_Early	0.00565112	0.0952381
T & B cell development, activation (M62.0)	Narrow_Early	0.0150317	0.0540541
enriched in T cells (I) (M7.0)	Narrow_Early	0.0327988	0.0338983
regulation of antigen presentation and immune response (M5.0)	Narrow_Early	0.0421988	0.025
cell cycle and transcription (M4.0)	Narrow_Early	0.0421988	0.00970874
type I interferon response (M127)	Broad_Early	5.97093e-11	0.666667
innate antiviral response (M150)	Broad_Early	2.83341e-07	0.5
antiviral IFN signature (M75)	Broad_Early	4.33213e-07	0.318182
activated dendritic cells (M67)	Broad_Early	8.64302e-06	0.416667
myeloid, dendritic cell activation via NFkB (II) (M43.1)	Broad_Early	1.70761e-05	0.357143
viral sensing & immunity; IRF2 targets network (I) (M111.0)	Broad_Early	4.24764e-05	0.294118
IL2, IL7, TCR network (M65)	Broad_Early	0.000129552	0.363636
viral sensing & immunity; IRF2 targets network (II) (M111.1)	Broad_Early	0.000129552	0.363636
T cell surface signature (S0)	Broad_Early	0.000221578	0.2
enriched in activated dendritic cells (II) (M165)	Broad_Early	0.00108536	0.142857
growth factor induced, enriched in nuclear receptor subfamily 4 (M94)	Narrow_Late	4.80901e-06	0.363636
myeloid, dendritic cell activation via NFkB (I) (M43.0)	Narrow_Late	7.22659e-06	0.285714
leukocyte differentiation (M160)	Narrow_Late	8.70574e-06	0.25
putative targets of PAX3 (M89.1)	Narrow_Late	0.000112921	0.3
signaling in T cells (I) (M35.0)	Narrow_Late	0.000241132	0.214286
cell activation (IL15, IL23, TNF) (M24)	Narrow_Late	0.000241132	0.2
putative targets of PAX3 (M89.0)	Narrow_Late	0.000241132	0.2
T cell activation (I) (M7.1)	Narrow_Late	0.000372127	0.08
enriched for TF motif TTCNRGNNNNTTC (M172)	Narrow_Late	0.00386273	0.222222
enriched in B cell differentiation (M123)	Narrow_Late	0.00433428	0.2
platelet activation (II) (M32.1)	Broad_Late	2.68269e-09	0.619048
regulation of antigen presentation and immune response (M5.0)	Broad_Late	1.58012e-05	0.2375
enriched in cell cycle (M167)	Broad_Late	3.97922e-05	0.533333
respiratory electron transport chain (mitochondrion) (M231)	Broad_Late	0.000135799	0.666667
KLF12 targets network (M32.3)	Broad_Late	0.000516318	0.4375
T cell activation (I) (M7.1)	Broad_Late	0.000516318	0.24
type I interferon response (M127)	Broad_Late	0.000516318	0.5
innate antiviral response (M150)	Broad_Late	0.000516318	0.5
transcription elongation, RNA polymerase II (M234)	Broad_Late	0.000516318	0.5
respiratory electron transport chain (mitochondrion) (M219)	Broad_Late	0.000516318	0.411765

### Sheet: Monocyte
set.name	breadth_timepoint	p.adj	prop.genes
immune activation - generic cluster (M37.0)	Narrow_Early	2.49505e-08	0.0749186
DC surface signature (S5)	Narrow_Early	7.456e-08	0.155844
chemokines and inflammatory molecules in myeloid cells (M86.0)	Narrow_Early	0.000182791	0.277778
Resting dendritic cell surface signature (S10)	Narrow_Early	0.000241159	0.114286
enriched in monocytes (II) (M11.0)	Narrow_Early	0.000332539	0.0666667
platelet activation and degranulation (M85)	Narrow_Early	0.000332539	0.333333
proinflammatory dendritic cell, myeloid cell response (M86.1)	Narrow_Early	0.000332539	0.333333
chemokine cluster (I) (M27.0)	Narrow_Early	0.000390595	0.2
enriched in dendritic cells (M168)	Narrow_Early	0.000907753	0.25
enriched in monocytes (IV) (M118.0)	Narrow_Early	0.000999275	0.12
enriched in monocytes (II) (M11.0)	Broad_Early	8.04148e-28	0.233333
antiviral IFN signature (M75)	Broad_Early	2.10814e-16	0.636364
cell cycle and transcription (M4.0)	Broad_Early	3.69827e-16	0.126214
innate antiviral response (M150)	Broad_Early	9.4058e-14	0.833333
type I interferon response (M127)	Broad_Early	1.08178e-11	0.75
viral sensing & immunity; IRF2 targets network (II) (M111.1)	Broad_Early	2.97401e-10	0.727273
activated dendritic cells (M67)	Broad_Early	7.49292e-10	0.666667
enriched in activated dendritic cells (II) (M165)	Broad_Early	4.2527e-09	0.314286
innate activation by cytosolic DNA sensing (M13)	Broad_Early	1.70763e-08	0.636364
immune activation - generic cluster (M37.0)	Broad_Early	5.26851e-08	0.0879479
chemokines and inflammatory molecules in myeloid cells (M86.0)	Narrow_Late	6.15148e-13	0.5
putative targets of PAX3 (M89.0)	Narrow_Late	6.30543e-10	0.466667
immune activation - generic cluster (M37.0)	Narrow_Late	9.34122e-06	0.0456026
putative targets of PAX3 (M89.1)	Narrow_Late	1.93864e-05	0.4
cell cycle and growth arrest (M31)	Narrow_Late	2.42124e-05	0.363636
proinflammatory dendritic cell, myeloid cell response (M86.1)	Narrow_Late	3.00679e-05	0.333333
myeloid, dendritic cell activation via NFkB (I) (M43.0)	Narrow_Late	5.14398e-05	0.285714
RIG-1 like receptor signaling (M68)	Narrow_Late	0.000473768	0.333333
growth factor induced, enriched in nuclear receptor subfamily 4 (M94)	Narrow_Late	0.000817093	0.272727
inflammasome receptors and signaling (M53)	Narrow_Late	0.000885907	0.25
enriched in monocytes (II) (M11.0)	Broad_Late	3.33542e-20	0.25
cell cycle and transcription (M4.0)	Broad_Late	1.15463e-06	0.119741
platelet activation (II) (M32.1)	Broad_Late	3.87245e-06	0.428571
immune activation - generic cluster (M37.0)	Broad_Late	0.000306382	0.100977
respiratory electron transport chain (mitochondrion) (M231)	Broad_Late	0.00042763	0.555556
myeloid cell enriched receptors and transporters (M4.3)	Broad_Late	0.000477702	0.275862
platelet activation (I) (M32.0)	Broad_Late	0.000487385	0.318182
MHC-TLR7-TLR8 cluster (M146)	Broad_Late	0.000574821	0.375
respiratory electron transport chain (mitochondrion) (M219)	Broad_Late	0.000761219	0.352941
enriched in cell cycle (M167)	Broad_Late	0.00411339	0.333333

### Sheet: DC
set.name	breadth_timepoint	p.adj	prop.genes
AP-1 transcription factor network (M20)	Broad_Early	1.2052e-07	0.285714
signaling in T cells (I) (M35.0)	Broad_Early	1.2052e-07	0.285714
putative targets of PAX3 (M89.1)	Broad_Early	6.5671e-06	0.3
leukocyte differentiation (M160)	Broad_Early	2.2833e-05	0.1875
cytoskeletal remodeling (M32.8)	Broad_Early	0.0008995	0.2
cell cycle and growth arrest (M31)	Broad_Early	0.0008995	0.181818
suppression of MAPK signaling (M56)	Broad_Early	0.0008995	0.166667
regulation of localization (GO) (M63)	Broad_Early	0.0008995	0.166667
myeloid, dendritic cell activation via NFkB (I) (M43.0)	Broad_Early	0.00110022	0.142857
regulation of antigen presentation and immune response (M5.0)	Broad_Early	0.0012487	0.0375
putative targets of PAX3 (M89.1)	Narrow_Late	3.382e-07	0.3
growth factor induced, enriched in nuclear receptor subfamily 4 (M94)	Narrow_Late	3.382e-07	0.272727
putative targets of PAX3 (M89.0)	Narrow_Late	6.2073e-07	0.2
AP-1 transcription factor network (M20)	Narrow_Late	0.00013051	0.142857
signaling in T cells (I) (M35.0)	Narrow_Late	0.00013051	0.142857
leukocyte differentiation (M160)	Narrow_Late	0.00014331	0.125
respiratory electron transport chain (mitochondrion) (M231)	Broad_Late	4.3629e-06	0.333333
enriched in monocytes (II) (M11.0)	Broad_Late	4.6355e-05	0.0277778
respiratory electron transport chain (mitochondrion) (M219)	Broad_Late	0.00189814	0.117647
immune activation - generic cluster (M37.0)	Broad_Late	0.00428886	0.0130293
cell cycle and transcription (M4.0)	Broad_Late	0.0354929	0.00970874

### Sheet: CD8 T
set.name	breadth_timepoint	p.adj	prop.genes
regulation of antigen presentation and immune response (M5.0)	Narrow_Early	9.14605e-08	0.1
enriched in T cells (I) (M7.0)	Narrow_Early	1.46771e-07	0.118644
enriched in NK cells (I) (M7.2)	Narrow_Early	1.8551e-05	0.111111
enriched in antigen presentation (II) (M95.0)	Narrow_Early	1.8551e-05	0.2
T cell activation and signaling (M5.1)	Narrow_Early	1.97381e-05	0.181818
T cell activation (I) (M7.1)	Narrow_Early	1.97381e-05	0.1
leukocyte activation and migration (M45)	Narrow_Early	9.14516e-05	0.272727
NK cell surface signature (S1)	Narrow_Early	0.000122542	0.105263
enriched in NK cells (III) (M157)	Narrow_Early	0.000122542	0.230769
T cell differentiation (Th2) (M19)	Narrow_Early	0.000213988	0.1875
myeloid, dendritic cell activation via NFkB (I) (M43.0)	Broad_Early	2.85334e-09	0.642857
leukocyte differentiation (M160)	Broad_Early	7.73936e-09	0.5625
enriched in NK cells (I) (M7.2)	Broad_Early	1.1098e-08	0.288889
myeloid, dendritic cell activation via NFkB (II) (M43.1)	Broad_Early	3.65443e-08	0.571429
enriched in T cells (I) (M7.0)	Broad_Early	2.54262e-07	0.220339
T cell activation (I) (M7.1)	Broad_Early	2.77798e-07	0.24
growth factor induced, enriched in nuclear receptor subfamily 4 (M94)	Broad_Early	4.04112e-06	0.545455
chemokines and inflammatory molecules in myeloid cells (M86.0)	Broad_Early	5.97876e-06	0.388889
platelet activation (II) (M32.1)	Broad_Early	1.55181e-05	0.333333
AP-1 transcription factor network (M20)	Broad_Early	1.55181e-05	0.428571
growth factor induced, enriched in nuclear receptor subfamily 4 (M94)	Narrow_Late	6.9481e-08	0.454545
signaling in T cells (I) (M35.0)	Narrow_Late	1.10565e-05	0.285714
myeloid, dendritic cell activation via NFkB (I) (M43.0)	Narrow_Late	1.10565e-05	0.285714
putative targets of PAX3 (M89.0)	Narrow_Late	1.12674e-05	0.266667
leukocyte differentiation (M160)	Narrow_Late	1.19756e-05	0.25
chemokines and receptors (M38)	Narrow_Late	0.000127576	0.3
putative targets of PAX3 (M89.1)	Narrow_Late	0.000127576	0.3
proinflammatory dendritic cell, myeloid cell response (M86.1)	Narrow_Late	0.000180688	0.25
enriched in antigen presentation (III) (M95.1)	Narrow_Late	0.000180688	0.25
AP-1 transcription factor network (M20)	Narrow_Late	0.000267248	0.214286
platelet activation (II) (M32.1)	Broad_Late	1.44794e-09	0.619048
enriched in T cells (I) (M7.0)	Broad_Late	1.5448e-07	0.305085
regulation of antigen presentation and immune response (M5.0)	Broad_Late	1.5448e-07	0.2625
T cell activation (I) (M7.1)	Broad_Late	2.96613e-06	0.3
enriched in cell cycle (M167)	Broad_Late	1.44618e-05	0.533333
T cell surface signature (S0)	Broad_Late	1.44618e-05	0.4
KLF12 targets network (M32.3)	Broad_Late	2.18364e-05	0.5
respiratory electron transport chain (mitochondrion) (M231)	Broad_Late	4.96102e-05	0.666667
platelet activation (I) (M32.0)	Broad_Late	0.000309212	0.363636
transcription elongation, RNA polymerase II (M234)	Broad_Late	0.000375623	0.5

### Sheet: B
set.name	breadth_timepoint	p.adj	prop.genes
enriched in B cells (II) (M47.1)	Narrow_Early	0.000215762	0.0833333
enriched in B cells (I) (M47.0)	Narrow_Early	0.000215762	0.0666667
MHC-TLR7-TLR8 cluster (M146)	Narrow_Early	0.00121681	0.125
enriched in B cells (VI) (M69)	Narrow_Early	0.00129781	0.105263
B cell surface signature (S2)	Narrow_Early	0.00341188	0.0193548
regulation of antigen presentation and immune response (M5.0)	Narrow_Early	0.0153396	0.025
AP-1 transcription factor network (M20)	Broad_Early	1.91245e-06	0.428571
type I interferon response (M127)	Broad_Early	1.23086e-05	0.416667
innate antiviral response (M150)	Broad_Early	1.23086e-05	0.416667
signaling in T cells (I) (M35.0)	Broad_Early	1.82404e-05	0.357143
myeloid, dendritic cell activation via NFkB (I) (M43.0)	Broad_Early	1.82404e-05	0.357143
enriched in cell cycle (M167)	Broad_Early	2.25381e-05	0.333333
chemokines and inflammatory molecules in myeloid cells (M86.0)	Broad_Early	5.32376e-05	0.277778
putative targets of PAX3 (M89.1)	Broad_Early	8.94247e-05	0.4
innate activation by cytosolic DNA sensing (M13)	Broad_Early	0.000101068	0.363636
cell cycle and growth arrest (M31)	Broad_Early	0.000101068	0.363636
growth factor induced, enriched in nuclear receptor subfamily 4 (M94)	Narrow_Late	1.19551e-06	0.363636
putative targets of PAX3 (M89.1)	Narrow_Late	7.46406e-05	0.3
signaling in T cells (I) (M35.0)	Narrow_Late	0.000137514	0.214286
putative targets of PAX3 (M89.0)	Narrow_Late	0.000137514	0.2
leukocyte differentiation (M160)	Narrow_Late	0.000137514	0.1875
enriched for TF motif TTCNRGNNNNTTC (M172)	Narrow_Late	0.00253879	0.222222
enriched in B cell differentiation (M123)	Narrow_Late	0.0027148	0.2
cell cycle and growth arrest (M31)	Narrow_Late	0.00289763	0.181818
AP-1 transcription factor network (M20)	Narrow_Late	0.00365909	0.142857
myeloid, dendritic cell activation via NFkB (I) (M43.0)	Narrow_Late	0.00365909	0.142857
platelet activation (II) (M32.1)	Broad_Late	1.71152e-10	0.619048
enriched in cell cycle (M167)	Broad_Late	1.08912e-05	0.533333
platelet activation (I) (M32.0)	Broad_Late	0.000265697	0.363636
transcription elongation, RNA polymerase II (M234)	Broad_Late	0.000351681	0.5
respiratory electron transport chain (mitochondrion) (M231)	Broad_Late	0.000865408	0.555556
enriched in B cells (I) (M47.0)	Broad_Late	0.0011866	0.222222
cytoskeletal remodeling (M32.8)	Broad_Late	0.0011866	0.5
type I interferon response (M127)	Broad_Late	0.00267247	0.416667
innate antiviral response (M150)	Broad_Late	0.00267247	0.416667
enriched in B cells (III) (M47.2)	Broad_Late	0.00276223	0.269231
