## Supplementary material for "Viral load-driven systemic immune exhaustion is an enabler of antibody breadth in HIV infection": Table 8

### Sheet: Early v Late
group	sender	receiver	ligand	receptor	id	prioritization_score	prioritization_rank
Early	Monocyte	Monocyte	LGALS3	ENG	LGALS3_ENG_Monocyte_Monocyte	0.956123	1
Early	Monocyte	Monocyte	LGALS3	ANXA2	LGALS3_ANXA2_Monocyte_Monocyte	0.946169	2
Early	CD8.T	Monocyte	HMGB1	CD163	HMGB1_CD163_CD8.T_Monocyte	0.946027	3
Early	NK	Monocyte	HMGB1	CD163	HMGB1_CD163_NK_Monocyte	0.944156	4
Early	Monocyte	DC	ADM	CALCRL	ADM_CALCRL_Monocyte_DC	0.93705	5
Late	NK	CD8.T	TGFB1	TGFBR1	TGFB1_TGFBR1_NK_CD8.T	0.936005	6
Early	Monocyte	DC	VEGFA	NRP1	VEGFA_NRP1_Monocyte_DC	0.928942	7
Late	NK	DC	TGFB1	TGFBR1	TGFB1_TGFBR1_NK_DC	0.925039	8
Early	DC	DC	ALCAM	NRP1	ALCAM_NRP1_DC_DC	0.924009	9
Early	Monocyte	DC	CTSD	APP	CTSD_APP_Monocyte_DC	0.920141	10
Late	NK	B	TGFB1	TGFBR2	TGFB1_TGFBR2_NK_B	0.919189	11
Early	Monocyte	DC	IL18	IL18R1	IL18_IL18R1_Monocyte_DC	0.918763	12
Late	CD8.T	CD8.T	TGFB1	TGFBR1	TGFB1_TGFBR1_CD8.T_CD8.T	0.918087	13
Late	NK	CD8.T	TGFB1	ITGB1	TGFB1_ITGB1_NK_CD8.T	0.917524	14
Late	CD8.T	DC	TGFB1	TGFBR1	TGFB1_TGFBR1_CD8.T_DC	0.912171	15
Early	Monocyte	CD8.T	NECTIN2	CD96	NECTIN2_CD96_Monocyte_CD8.T	0.908443	16
Early	DC	DC	VEGFB	NRP1	VEGFB_NRP1_DC_DC	0.907538	17
Early	DC	DC	ALCAM	ALCAM	ALCAM_ALCAM_DC_DC	0.907497	18
Early	Monocyte	DC	TNF	TNFRSF21	TNF_TNFRSF21_Monocyte_DC	0.905309	19
Early	Monocyte	Monocyte	CCL3L1	CCR5	CCL3L1_CCR5_Monocyte_Monocyte	0.904797	20
Early	Monocyte	DC	SEMA3C	NRP1	SEMA3C_NRP1_Monocyte_DC	0.904642	21
Early	DC	Monocyte	LILRB4	LAIR1	LILRB4_LAIR1_DC_Monocyte	0.903667	22
Late	B	B	CD55	ADGRE5	CD55_ADGRE5_B_B	0.902622	23
Late	NK	NK	TGFB1	ITGB1	TGFB1_ITGB1_NK_NK	0.901913	24
Late	CD8.T	B	TGFB1	TGFBR2	TGFB1_TGFBR2_CD8.T_B	0.901271	25

### Sheet: Late-Broad v Narrow
group	sender	receiver	ligand	receptor	id	prioritization_score	prioritization_rank
Broad	CD4.T	Monocyte	LTB	LTBR	LTB_LTBR_CD4.T_Monocyte	0.974608	1
Broad	NK	DC	TGFB1	APP	TGFB1_APP_NK_DC	0.937204	2
Broad	B	Monocyte	LTB	LTBR	LTB_LTBR_B_Monocyte	0.932017	3
Broad	Monocyte	Monocyte	HBEGF	CD9	HBEGF_CD9_Monocyte_Monocyte	0.931122	4
Broad	CD8.T	DC	TGFB1	APP	TGFB1_APP_CD8.T_DC	0.929849	5
Broad	B	CD4.T	FAM3C	PDCD1	FAM3C_PDCD1_B_CD4.T	0.91764	6
Broad	CD8.T	Monocyte	HMGB1	CD163	HMGB1_CD163_CD8.T_Monocyte	0.915905	7
Broad	B	Monocyte	CD47	SIRPA	CD47_SIRPA_B_Monocyte	0.9146	8
Broad	Monocyte	CD4.T	TNFSF12	TNFRSF25	TNFSF12_TNFRSF25_Monocyte_CD4.T	0.909766	9
Broad	NK	CD8.T	HLA.F	CD8A	HLA.F_CD8A_NK_CD8.T	0.907694	10
Broad	NK	NK	HLA.F	KIR3DL2	HLA.F_KIR3DL2_NK_NK	0.906681	11
Broad	CD4.T	CD8.T	LTB	TNFRSF1A	LTB_TNFRSF1A_CD4.T_CD8.T	0.906547	12
Broad	NK	NK	HLA.A	KIR3DL2	HLA.A_KIR3DL2_NK_NK	0.904153	13
Broad	NK	B	CD244	CD79B	CD244_CD79B_NK_B	0.903247	14
Broad	CD8.T	Monocyte	B2M	LILRB1	B2M_LILRB1_CD8.T_Monocyte	0.902318	15
Narrow	CD8.T	DC	IFNG	IFNGR1	IFNG_IFNGR1_CD8.T_DC	0.901467	16
Broad	NK	CD8.T	HLA.A	CD8A	HLA.A_CD8A_NK_CD8.T	0.901423	17
Broad	CD8.T	CD8.T	HLA.E	CD8A	HLA.E_CD8A_CD8.T_CD8.T	0.899863	18
Narrow	NK	DC	IFNG	IFNGR1	IFNG_IFNGR1_NK_DC	0.899423	19
Broad	DC	Monocyte	APP	FPR2	APP_FPR2_DC_Monocyte	0.898099	20
Broad	NK	Monocyte	HLA.A	LILRB1	HLA.A_LILRB1_NK_Monocyte	0.897401	21
Broad	Other.T	NK	TNFRSF14	CD160	TNFRSF14_CD160_Other.T_NK	0.897169	22
Broad	Monocyte	DC	TGFB1	APP	TGFB1_APP_Monocyte_DC	0.897128	23
Broad	CD4.T	Monocyte	LTB	TNFRSF1A	LTB_TNFRSF1A_CD4.T_Monocyte	0.897095	24
Broad	NK	CD8.T	HLA.E	CD8A	HLA.E_CD8A_NK_CD8.T	0.896978	25

### Sheet: Early-Broad v Narrow
group	sender	receiver	ligand	receptor	id	prioritization_score	prioritization_rank	Notes
Broad	DC	DC	BST2	LILRA4	BST2_LILRA4_DC_DC	0.973971	1
Broad	NK	DC	BST2	LILRA4	BST2_LILRA4_NK_DC	0.952828	2
Broad	Monocyte	DC	BST2	LILRA4	BST2_LILRA4_Monocyte_DC	0.95023	3
Broad	PB	DC	BST2	LILRA4	BST2_LILRA4_PB_DC	0.917905	4
Narrow	DC	DC	HLA.DMA	CD74	HLA.DMA_CD74_DC_DC	0.909845	5	HLA-DM is intracellular
Broad	CD8.T	DC	BST2	LILRA4	BST2_LILRA4_CD8.T_DC	0.905964	6
Broad	NK	DC	FURIN	ADAM19	FURIN_ADAM19_NK_DC	0.898022	7	Intracellular
Broad	NK	Monocyte	HLA.F	LILRB2	HLA.F_LILRB2_NK_Monocyte	0.896237	8
Broad	NK	NK	HLA.F	KIR3DL2	HLA.F_KIR3DL2_NK_NK	0.893664	9
Narrow	DC	DC	HLA.DRA	CD63	HLA.DRA_CD63_DC_DC	0.892939	10
Narrow	Monocyte	Monocyte	PSAP	SORT1	PSAP_SORT1_Monocyte_Monocyte	0.887955	11
Broad	B	DC	HLA.DOA	CD4	HLA.DOA_CD4_B_DC	0.886815	12	HLA-D0 is intracellular
Broad	NK	CD8.T	HLA.F	CD8A	HLA.F_CD8A_NK_CD8.T	0.885854	13
Narrow	Monocyte	Monocyte	TNF	LTBR	TNF_LTBR_Monocyte_Monocyte	0.882556	14
Broad	B	CD4.T	EBI3	IL6ST	EBI3_IL6ST_B_CD4.T	0.881605	15
Narrow	Monocyte	Other.T	FN1	CD44	FN1_CD44_Monocyte_Other.T	0.88109	16
Narrow	DC	B	HLA.DRA	CD82	HLA.DRA_CD82_DC_B	0.88074	17
Narrow	CD8.T	CD8.T	CCL5	CXCR3	CCL5_CXCR3_CD8.T_CD8.T	0.880502	18
Narrow	Monocyte	DC	LGALS3	ANXA2	LGALS3_ANXA2_Monocyte_DC	0.879654	19
Broad	CD4.T	DC	BST2	LILRA4	BST2_LILRA4_CD4.T_DC	0.879291	20
Broad	Monocyte	CD4.T	CLCF1	SORL1	CLCF1_SORL1_Monocyte_CD4.T	0.878453	21
Narrow	DC	B	LY86	CD180	LY86_CD180_DC_B	0.874699	22
Broad	DC	NK	ICAM1	ITGAM	ICAM1_ITGAM_DC_NK	0.874175	23
Broad	Monocyte	DC	SEMA4A	NRP1	SEMA4A_NRP1_Monocyte_DC	0.874145	24
Broad	DC	B	ICAM1	EZR	ICAM1_EZR_DC_B	0.873868	25
Broad	NK	Monocyte	HLA.F	LILRB1	HLA.F_LILRB1_NK_Monocyte	0.873802	26
Broad	B	NK	EBI3	IL27RA	EBI3_IL27RA_B_NK	0.873419	27
Broad	B	CD8.T	HLA.DQB1	LAG3	HLA.DQB1_LAG3_B_CD8.T	0.872917	28
