## Supplementary material for "Viral load-driven systemic immune exhaustion is an enabler of antibody breadth in HIV infection": Table 9

### Sheet: Sheet1
Isotope	Antibody	Final titer	Panel	Pre-Conjugated	Antibody Manufacturer	Antibody Clone	Antibody PN	Conjugation Manufacturer	Conjugation Kit PN	Notes
141Pr	CD57	2.5ug/mL	Surface	F	Biolegend	HNK-1	359602	Standard Biotools	201141A
142Nd	TNFa	5ug/mL	ICS	F	Biolegend	MAb11	502941	Standard Biotools	201142A
146Nd	CD40	5ug/mL	Surface	F	Biolegend	5C3	334325	Standard Biotools	201146A
147Sm	CD8a	10ug/mL	Surface	F	Biolegend	RPA-T8	301053	Standard Biotools	201147A
149Sm	APC** CD107a	10ug/mL	ICS	F	Biolegend	APC003	408005	Standard Biotools	201149A	**NOTE: Anti-APC-149Sm is to target anti-human APC - CD107a (clone H4A3), Biolegend 328620 used in stimulation
150Nd	CXCR5/CD185	10ug/mL	Surface	F	Biolegend	J252D4	356902	Standard Biotools	201150A
152Sm	TRAIL/CD253	10ug/mL	Surface	F	Biolegend	RIK2	308202	Standard Biotools	201152A
153Eu	CD45RO	10ug/mL	Surface	F	Biolegend	UCHL1	304239	Standard Biotools	201153A
154Sm	CD27	2.5ug/ml	Surface	F	Biolegend	O323	302839	Standard Biotools	201154A
155Gd	CD40L	10ug/ml	Surface	F	Biolegend	24-31	310835	Standard Biotools	201155A
156Gd	IL21	10ug/ml	ICS	F	Biolegend	3A3-N2	513009	Standard Biotools	201156A
157Gd*	NKG2D	10ug/ml	Surface	F	Biolegend	1D11	320802	IONpath	600157
160Gd	IL-4	10ug/ml	ICS	F	Biolegend	MP4-25D2	500829	Standard Biotools	201160A
161Dy	PD1	10ug/ml	Surface	F	Biolegend	EH12.2H7	329941	Standard Biotools	201161A
165Ho	CD7	2.5ug/mL	Surface	F	Biolegend	CD7-6B7	343111	Standard Biotools	201165A
166Er	CD197/CCR7	10mg/ml	Surface	F	Biolegend	G043H7	353237	Standard Biotools	201166A
167Er	CD3	2.5ug/mL	Surface	F	Biolegend	UCHT1	300443	Standard Biotools	201167A
168Er	CCR6	10ug/ml	Surface	F	Biolegend	G034E3	353427	Standard Biotools	201168A
169Tm	IgD	2.5ug/mL	Surface	F	Biolegend	IA6-2	348235	Standard Biotools	201169A
170Er	CD19	2.5ug/mL	Surface	F	Biolegend	HIB19	302247	Standard Biotools	201170A
172Yb	ICOSL/CD275	10ug/ml	Surface	F	Biolegend	2D3	309402	Standard Biotools	201172A
174Yb	IgM	5ug/mL	Surface	F	Biolegend	MHM-88	314527	Standard Biotools	201174A
143Nd	CD45RA	2uL	Surface	T	Standard Biotools	HI100	3143006B
144Nd	CD38	2uL	Surface	T	Standard Biotools	HIT2	3144014B
145Nd	CD4	2uL	Surface	T	Standard Biotools	RPA-T4	3145001B
148Nd	CD14	0.5uL	Surface	T	Standard Biotools	RMO52	3148010B
151Eu	ICOS	2uL	Surface	T	Standard Biotools	DX29	3151020B
158Gd	IFNg	2uL	ICS	T	Standard Biotools	B27	3158017B
159Tb	CD11c	1uL	Surface	T	Standard Biotools	Bu15	3159001B
162Dy	KI67	8ul	ICS	T	Standard Biotools	B56	3162012B
163Dy	CD183/CXCR3	1uL	Surface	T	Standard Biotools	G025H7	3163004B
164Dy	CD161	2uL	Surface	T	Standard Biotools	HP-3G10	3164009B
171Yb	Granzme B	2uL	ICS	T	Standard Biotools	GB11	3171002B
173Yb	HLA-DR	4uL	Surface	T	Standard Biotools	L243	3173005B
175Lu	Perforin	8uL	ICS	T	Standard Biotools	B-D48	3175004B
176Yb	CD56	8uL	Surface	T	Standard Biotools	NCAM16.2	3176008B
209Bi	CD16	2uL	Surface	T	Standard Biotools	3G8	3209002B
89Y	CD45	2uL	Surface	T	Standard Biotools	HI30	3089003B
