## Supplementary material for "Viral load-driven systemic immune exhaustion is an enabler of antibody breadth in HIV infection": Table 1

### Sheet: Sheet 1
Donor	Breadth	Patient.ID	Timepoint	age	lgpvln	cd4	setpoint	settime	bvscore	number.pregnancies.enroll	phvagina	qrsid	sinceinf
QA101_0	Other	QA101	Negative	25			4.617	164	6	1	5.8	11101	-3799
QA132_0	Other	QA132	Negative	33					4	2	5.3	11132
QA213_0	Other	QA213	Negative	35					2	4	5	11213
QA261_1	Broad	QA261	Early	34	5.79901		5.32547	145	5	4		11261	17
QA261_2	Broad	QA261	Late	39	5.34056	241	5.32547	145	3	4	5.3	11261	1962
QA281_1	Narrow	QA281	Early	28	3.21748		3.80209	128		1		11281	23
QA281_2	Narrow	QA281	Late	33	5.0732	248	3.80209	128	3	1	6.5	11281	1893
QA284_1	Broad	QA284	Early	41	5.57306		4.66829	122.5		2		11284	35.5
QA284_2	Broad	QA284	Late	45	4.45194	220	4.66829	122.5	7	2	4.7	11284	1653.5
QA409_0	Other	QA409	Negative	22					4	0	5	11409	-2494
QA443_1	Broad	QA443	Early	30	4.12581		4.95022	138		3		11443	28
QA443_2	Broad	QA443	Late	38	4.44762	197	4.95022	138	8	3	4.7	11443	2808
QA513_0	Other	QA513	Negative	41			3.34538	200.5	4	6	5	11513	-5991.5
QA520_1	Broad	QA520	Early	36	3.01494		3.5172	149.5		2		11520	48.5
QA520_2	Broad	QA520	Late	40	5.79924	372	3.5172	149.5	3	2	4.7	11520	1708.5
QB212_1	Narrow	QB212	Early	32	4.20439		3.24304	164	10	2	5.8	12212	38
QB212_2	Narrow	QB212	Late	37	4.30016	650	3.24304	164	4	2		12212	1802
QB461_0	Other	QB461	Negative	22						1		12461	-184
QB461_1	Broad	QB461	Early	23	6.62541				6	1	5.3	12461	17
QB461_2	Broad	QB461	Late	26	4.47929	200			8	1	4.4	12461	1362
QB680_2	Narrow	QB680	Late	24	5.53668	526	3.9652	125	7	0	5	12680	1228
QB879_2	Narrow	QB879	Late	39	2	926	3.03743	175	4	1	5.8	12879	1863
QC322_2	Narrow	QC322	Late	31	5.19626	409	4.72346	158	5	1	5.8	13322	1877
QC344_1	Narrow	QC344	Early	25	3.87795		3.57519	232	1	1	5.3	13344	24
QC344_2	Narrow	QC344	Late	30	4.25648	475	3.57519	232	2	1	4.7	13344	1716
QC370_1	Broad	QC370	Early	36	4.7888		5.26152	212		5		13370	21
QC370_2	Broad	QC370	Late	42	5.08239	475	5.26152	212	8	5	5	13370	1906
QD224_1	Narrow	QD224	Early	28	5.18988		4.4603	201		1		14224	29
QD224_2	Narrow	QD224	Late	33	4.74343	1088	4.4603	201	1	1	4.4	14224	1581
QD370_1	Narrow	QD370	Early	24	3.45637		4.36474	173.5	7	1	5	14370	42.5
QD774_1	Broad	QD774	Early	26	5.00316		4.22479	180.5	8	1	4.7	14774	47.5
QD774_2	Broad	QD774	Late	29	4.38093	596	4.22479	180.5	6	1	5.8	14774	1072.5
QD834_1	Narrow	QD834	Early	27	4.53033		3.16732	188	5	0	5.3	14834	28
QD834_2	Narrow	QD834	Late	30	3.91434	299	3.16732	188	9	0	5	14834	1060
QF815_1	Narrow	QF815	Early	24	4.71147	730	3.53275	158	8	0	5.3	16815	53
QG658_2	Narrow	QG658	Late	25	4.04218	1808	4.71642	138.5	0	1	5	17658	957.5
QH106_1	Narrow	QH106	Early	22	4.47756	723	4.65753	234	8	0	5.8	18106	67
QH301_1	Narrow	QH301	Early	20	5.45944		5.02751	151.5	0	1	7	18301	21.5
QH381_2	Broad	QH381	Late	39	4.24106	761	4.36967	153.5	2	4	5	18381	1492.5
QH646_2	Narrow	QH646	Late	47	4.4995	600	3.97561	204.5	7	7	5.8	18646	1209.5
